# Phototropin connects blue light perception to starch metabolism in green algae

**DOI:** 10.1101/2024.02.12.579879

**Authors:** Yizhong Yuan, Anthony A Iannetta, Minjae Kim, Patric W. Sadecki, Marius Arend, Angeliki Tsichla, M. Águila Ruiz-Sola, Georgios Kepesidis, Denis Falconet, Emmanuel Thevenon, Marianne Tardif, Sabine Brugière, Yohann Couté, Jean Philippe Kleman, Irina Sizova, Marion Schilling, Juliette Jouhet, Peter Hegemann, Yonghua Li-Beisson, Zoran Nikoloski, Olivier Bastien, Leslie M. Hicks, Dimitris Petroutsos

## Abstract

In photosynthetic organisms light acts as an environmental signal to control their development and physiology, and as energy source to drive the conversion of CO_2_ into carbohydrates used for growth or storage. The main storage carbohydrate in green algae is starch, which accumulates during the day and is broken down at night to meet cellular energy demands. The signalling role of light quality in the regulation of starch accumulation remains unexplored. Here, we identify PHOTOTROPIN-MEDIATED SIGNALLING KINASE 1 (PMSK1) as a key regulator of starch metabolism in *Chlamydomonas reinhardtii*. In its phosphorylated form (PMSK1-P), it activates GLYCERALDEHYDE-3-PHOSPHATE DEHYDROGENASE (GAP1), promoting starch biosynthesis. We show that blue light, perceived by PHOTOTROPIN, induces PMSK1 dephosphorylation that in turn represses GAP1 mRNA levels and reduces starch accumulation. These findings reveal a novel blue light-mediated signaling pathway that advances our understanding of photoreceptor-controlled carbon metabolism in microalgae.

**One-Sentence Summary:** Blue light perception by PHOTOTROPIN triggers kinase-mediated signaling to inhibit starch accumulation in the green alga *Chlamydomonas*.
