## Supplementary Data 1 for "Phototropin connects blue light perception to starch metabolism in green algae"

### Sheet: S1 Oligos
	Supplementary Data 1. Oligos used in this study
	Gene amplification and mutagenesis
	Name	Sequence	Note
	F1	gctactcacaacaagcccagttATGGCAGGGGTGAGCAC	PHOT gene amplification from gDNA
	R1	CGTGACGGTGAGCAGGTTCC
	F2	CTGCTCACCGTCACGCCCA
	R2	CACGTGTTGTGCACACGCCT
	F3	TGTGCACAACACGTGGGAG
	R3	AGGTCGAAGTCGGTGAGCAGGA
	F4	CACCGACTTCGACCTGTCG
	R4	gagccacccagatctccgttGTAGTTGTCGAACGCCGCG
	F5	gctactcacaacaagcccagttATGTCTTCTGGTCGGAAGCG	PMSK1 gene amplification from gDNA and S120 mutagenesis
	R5	gagccacccagatctccgttCTTCCCGCGCAGCTTGG
	F6	TCGTGGGGggcAGATACACCATCAGCCCGC
	R6	GTGTATCTgccCCCCACGAGGTATGCGTGG
	F7	TCGTGGGGgtcAGATACACCATCAGCCCGC
	R7	GTGTATCTgacCCCCACGAGGTATGCGTGG
	F8	AGATTGCGaatTTCGGTGAGGCG	PMSK1 D442N mutagenesis
	R8	TCACCGAAattCGCAATCTTCAC
	F9	gctactcacaacaagcccagttATGGCCCTCCTCGCC	GAP1 gene amplification from gDNA
	R9	gagccacccagatctccgttCACCTTGACGGCGGCC
	F10	ctagtTGGCCGACATGTTCAACTATAtctcgctgatcggcaccatgggggtggtggtgatcagcgctaTATACTTGAACATGTCGGCCAg	GAP1 Knock down
	R10	ctagcTGGCCGACATGTTCAAGTATAtagcgctgatcaccaccacccccatggtgccgatcagcgagaTATAGTTGAACATGTCGGCCAa
	F11	GCCAATGTCTTCTGGTCGGA	PCR screening for PMSK1 knock out mutants
	R11	AGCCGAGAGCCTGAAACTTC
	CRISPR-Cas9
	Name	Sequence	Note
	P1	CCGCCCGTTGCAGCTCACCCGGG	sgRNAs for PMSK1 knockout, PAM indicated by underlines.
	P2	CGGGCAAACTCCAAGAAACTAGG
	RT-PCR
	Name	Forward	Reverse	Gene ID (v5.6)
	AMYA1	GCATGGCAATGGCCGAGTA	AAAGCTTTCTCGTTGTGCCG	Cre08.g385500
	FBP1	GTGTGTATGTTGGCTGTGGC	GAGACACTTACGGCGAGACA	Cre07.g338451
	FBP2	GGGAGGCTGCATGGGATAC	GCAAATTGGTCGACAAGGCT	Cre12.g510650
	GAP3	ATGGGACAAGGGACTTGCAG	GTGCACCTACGACTCTACCG	Cre01.g010900
	ISA2	CGAGTGCGAGTAAGACCTCG	CCACAACGTATGCAAACCCG	Cre17.g698850
	PFK2	TGAAAGGCGGAGTTCTGTGT	TCAGAACGTGCGTGCTAGAG	Cre12.g553250
	PWD	GCATCCACTTGGTCAGGGAA	CTACAGCGCGGATGCTATGA	Cre10.g450500
	SSS1	TATGTCCGGCTCGATAGGGT	ATGACAACCCCACCACTGAC	Cre04.g215150
	STA3	AGCCATCGACTACATCGAGC	CCCCTTGCCTCCTTTCTCTG	Cre06.g282000
	STA6	GCACAGCTGCATAGAAGCAC	CTCGGTCCAAATCTCTGGGG	Cre03.g188250
	TRK1	AAGAGCTCTGTCGGAACTGC	GCCGTTACAGGCGTTCAATC	Cre02.g080200
	TAL1	GGTGGACAGCAGCCAACCT	TGGAGGCGAGCTTGATGTAG	Cre01.g032650
	GAP3	TTCGGTCACTGAGGAGTGGA	TGCAAGTCCCTTGTCCCATC	Cre01.g010900
	GAP2	ATTGGGAAGTGCATACGGGG	GCACATGCGTGTCACAAACT	Cre07.g354200
	GAP1	GATCGGCATCAACGGCTTCG	CGGCATCAATGAATGGGTCG	Cre12.g485150
	GAPN1	GACAAGGAGTCCTACACGCT	AGGCCCGGCAAAGACAAATC	Cre12.g556600
	GBLP	TGGCTTTCTCGGTGGACAAC	CTCGCCAATGGTGTACTTGC	Cre06.g278222
	GAPR4	ATCAAACCATTCGCTTGCGG	CTGCTTCTCCACCGCTGAGT	Cre07.g349152
	PMSK1	GCTACTCCAACTTGGGCCTT	AGGGTGATTACAGCCCTTGC	Cre16.g659400
	PMSK1	GCACAAAAACGTGGTGCAGT	CCTGCCGCCGGATGTAGTC	Cre16.g659400
	PHOT (kinase domain)	CTCAAGTTCCCCTCCAAGCC	GGGTGGCTCTTGATCTCGTT	Cre03.g199000
