## Supplementary Data 4 for "Phototropin connects blue light perception to starch metabolism in green algae"

### Sheet: S5 Strains
	Supplementary Data 4. Chlamydomonas strains used in this study
	NO.	Strain name	Description	Reference
	1	CC-125	Parental strain for strains NO.2-25	Chlamydomonas resource centre
	2	phot	Phototropin knockout	Greiner et al. 2017; Chlamydomonas resource centre, strain CC-5392
	3	phot-C1	phot/PHOT	Redekop et al 2022
	4	phot-C2	phot/PHOT-YFP-FLAG	Generated in this study
	5	phot-kin	phot/BLE-KIN	Generated in this study
	6	gap1 oe-1	CC125/GAP1(CDS)-YFP-FLAG	Generated in this study
	7	gap1 oe-2	CC125/GAP1-YFP-FLAG	Generated in this study
	8	gap1 oe-3	CC125/GAP1-YFP-FLAG	Generated in this study
	9	phot gap1i-1	gap1 knockdown in phot	Generated in this study
	10	phot gap1i-2	gap1 knockdown in phot	Generated in this study
	11	phot gap1i-3	gap1 knockdown in phot	Generated in this study
	12	WT/PMSK1-FLAG	CC125/PMSK1-YFP-FLAG	Generated in this study
	13	WT/PMSK1S120A-FLAG	CC125/PMSK1S120A-YFP-FLAG	Generated in this study
	14	WT/PMSK1S120D-FLAG	CC125/PMSK1S120D-YFP-FLAG	Generated in this study
	15	phot/PMSK1-FLAG	phot/PMSK1-YFP-FLAG	Generated in this study
	16	phot/PMSK1S120A-FLAG	phot/PMSK1S120D-YFP-FLAG	Generated in this study
	17	phot/PMSK1S120D-FLAG	phot/PMSK1S120D-YFP-FLAG	Generated in this study
	18	WT/PMSK1D442N-FLAG	CC125/PMSK1D442N-YFP-FLAG	Generated in this study
	19	WT/PMSK1S120AD442N-FLAG	CC125/PMSK1D442NS120A-YFP-FLAG	Generated in this study
	20	WT/PMSK1S120DD442N-FLAG	CC125/PMSK1D442NS120D-YFP-FLAG	Generated in this study
	21	pmsk1	PMSK1 knockout in CC125	Generated in this study
	22	phot pmsk1	PMSK1 knockout in phot	Generated in this study
	23	acry	Animal type cryptochrome knockout	Chlamydomonas resource centre, strain CC-5644
	24	pcry	Plant type cryptochrome knockout	Chlamydomonas resource centre, strain CC-5640
	25	acrypcry	acry and pcry double knockout	Chlamydomonas resource centre, strain CC-5645
	26	CW15-302	Parental strain for strains NO.27-31	Trippens et al. 2012
	27	phot	Phototropin knockout	Trippens et al. 2012
	28	pphot	phot/ble-PHOT	Trippens et al. 2012
	29	plov	phot/ble-LOV	Trippens et al. 2012
	30	pkin	phot/ble-KIN	Trippens et al. 2012
	31	pkin-D	phot/ble-KIND547N	Trippens et al. 2012
	References:
	Greiner, A., et al. (2017). "Targeting of Photoreceptor Genes in Chlamydomonas reinhardtii via Zinc-Finger Nucleases and CRISPR/Cas9." Plant Cell 29(10): 2498-2518.
	Trippens, J., et al. (2012). "Phototropin influence on eyespot development and regulation of phototactic behavior in Chlamydomonas reinhardtii." Plant Cell 24(11): 4687-4702.
	Redekop P., et al. "Transcriptional regulation of photoprotection in dark-to-light transition—More than just a matter of excess light energy". (2022) Science AdvancesVol 8, Issue 22, DOI: 10.1126/sciadv.abn1832
